# Growth and division mode plasticity is dependent on cell density in marine-derived black yeasts

**DOI:** 10.1101/2021.05.16.444389

**Authors:** Gohta Goshima

## Abstract

The diversity and ecological contribution of the fungus kingdom in the marine environment remain under-studied. A recent survey in the Atlantic (Woods Hole, MA, USA) brought to light the diversity and unique biological features of marine fungi. The study revealed that black yeast species undergo an unconventional cell division cycle, which has not been documented in conventional model yeast species such as *Saccharomyces cerevisiae* (budding yeast) and *Schizosaccharomyces pombe* (fission yeast). The prevalence of this unusual property is unknown. Here, I collected and identified 65 marine fungi species across 40 genera from the surface ocean water, sediment, and the surface of macroalgae (seaweeds) in the Pacific (Sugashima, Toba, Japan). The Sugashima collection largely did not overlap with the Woods Hole collection and included several unidentifiable species, further illustrating the diversity of marine fungi. Three black yeast species were isolated, two of which were commonly found in Woods Hole (*Aureobasidium pullulans, Hortaea werneckii*). Surprisingly, their cell division mode was dependent on cell density, and the previously reported unconventional division mode was reproduced only at a certain cell density. For all three black yeast species, cells underwent filamentous growth with septations at low cell density and immediately formed buds at high cell density. At intermediate cell density, two black yeasts (*H. werneckii* and an unidentifiable species) showed rod cells undergoing septation at the cell equator. In contrast, all eight budding yeast species showed a consistent division pattern regardless of cell density. This study suggests the plastic nature of the growth/division mode of marine-derived black yeast.
