## Supplementary material for "Growth and division mode plasticity is dependent on cell density in marine-derived black yeasts": Table S1

### Sheet: Sheet1
ID	ITS1/4*	NL1/4*	bTub	Rpb2-PenR1/R2	Act-512F/783R	CMD5/6	EF1-983F/2218R
NU01	OL412150	OL412216	AACTGCCTGGTTGGAACCAAATGAAAGACTTGATGCTGACCGGTCTATGATAGGCAAACCATCTCTGGCGAGCACGGTCTCGACAGCAATGGAGTGTATGTACCCTTTCCTTGGCTACTTGCTTTCTCGTGAACATGCCAGCTAACACTCGTGCTTGTTCAGCTACAACGGTACCTCCGAGCTCCAGCTCGAGCGCATGAGCGTCTACTTCAACGAGGCTTCCGGCAACAAGTACGTTCCTCGTGCCGTCCTCGTCGATCTCGAGCCTGGTACCATGGATGCCGTCCGCGCCGGTCCTTTCGGTCAGCTCTTCCGCCCTGACAACTTCGTCTTCGGTCAGTCCGGTGCCGGAAACAACTGGGCCAAGGGTCACTACACTGAGGGTGCCGAGCTCGTCGA…				CTGCGCCATTCTCATCATTGCCGCCGGTACTGGTGAGTTCGAGGCTGGTATCTCCAAGGATGGCCAGACTCGTGAGCACGCTCTGCTTGCCTTCACCCTGGGTGTCAAGCAGCTCATCGTTGCCATCAACAAGATGGACACTGCCAAGTGGTCCGAGGCCCGTTACAAGGAGATCATCAAGGAGACCTCCAACTTCATCAAGAAGGTTGGCTACAACCCCAAGGAGGTTCCCTTCGTCCCCATCTCCGGTTTCAACGGTGACAACATGTTGGACGAGACCACCAACGCCCCCTGGTACAAGGGTTGGGAGAAGGAGGTCAAGGGTGTCAAGAAGGAGGGCAAGACTCTCTTCCAGGCCATTGACGCCATCAACCCCCCTAGCCGTCCCACCGACAAGCC…
NU02	OL412151	OL412217
NU03	OL412152	OL412218	ACCGAGCTTTTTTTTTCGCGTTGGGTATCAATTGACAATTTACTAACTGGATTACAGGCAAACCATCTCTGGCGAGCACGGTCTCGATGGCGATGGACAGTAAGTTTAACGGTGATGGGTTTCTAGTGGATCACACGTCTGATATCTTGCTAGGTACAATGGTACCTCCGACCTCCAGCTCGAGCGTATGAACGTCTACTTCAACCATGTGAGTACAACGACTGGCTACCGAATAATCGCGCATCATCTGATCGGATCTTTTTCTTTGATACTCTAGGCCAGCGGTGACAAGTACGTTCCCCGTGCCGTTCTCGTCGATTTGGAGCCCGGTACCATGGATGCCGTCCGTTCCGGTCCCTTCGGCAAGCTTTTCCGCCCCGACAACTTCGTCTTTGGTCA…
NU04	OL412153	OL412219	TCTTCCGTCCCGACAACTTCGTATCCGGCCAGTCTGGCGCCGGCAACAACTGGGCCAAGGGCCACTATACTGAGGGTGCCGAGCTTGTTGATCAGGTCCTCGACGTCATCCGTCGCGAAGCTGAAGGCTCTGACTGCCTCCAGGGCTTTCAAATTACCCAATCCCTCGGTGGTGGTACCGGTGCCGGTATGGG		GTTTTCCGTAAGTTTGAAGACACCTGTTTCGCCCCGCCTAGAACTTCCAGCTGACAGTATCTTAGCTTCCATTGTCGGCAGACCCCGTCACCATGGGTATGCCCTCTTCCCGCAACTTCCGCCGTCGAGTCCAGATGTCTAACAATGGCGCAGTATCATGATCGGTATGGGCCAGA
NU05	OL412154	OL412220
NU06	OL412155	OL412221
NU11	OL412156	OL412222	AATTTCATCCATTTCAGATGGTATTTCTTTTCGTGCTTTTTGCTAACGACCCTATAGGCAGACCATCTCCGGCGAGCACGGCCTTGATGGCTCCGGTGTGTGAGTACAACCCGTCCAAGACTCGATCAAAACACGACAGAACACAACCCCTGATATAATGCAGTTACAATGGTACCTCCGACCTCCAGCTCGAGCGTATGAACGTCTACTTCAACGAGGCCAGCGGCAACAAGTACGTTCCCCGTGCCGTTCTCGTCGATCTCGAGCCCGGTACTATGGATGCTGTCCGTGCCGGTCCCTTCGGTCAGCTCTTCCGTCCCGACAACTTCGTCTTTGGCCAGTCCGGTGCTGGTAACAACTGGGCCAAGGGTCACTACACTGAGGGTGCTGAGCTCGTCG…
NU13	OL412157	OL412223	GCTCTTCCGCCCCGACAACTTCGTCTTCGGCCAGTCCGGTGCTGGCAACAACTGGGCCAAGGGTCACTACACCGAGGGTGCCGAGCTCGTCGACCAGGTCCTCGACGTTGTCCGTCGCGAGGCTGAGGGCTGCGACTGCCTCCAGGGTTTCCAGATCACC		AGACACCTGTTTCGCCCGCTCCAGAATCCCCAGCTGACGGCAATCTTAGCTTCCATTGTCGGCAGACCCCGTCACCATGGGTATGCATCCTCCCCGCGAGCCTCCCCATCGCGCGCAACCAGTTCTAACCCCTCCACAGTATCATGATCGGTATGGGCCAGA
NU14	OL412158	OL412224
NU15	OL412159	OL412225
NU17	OL412160	OL412226
NU18	OL412161	OL412227	TTTCGGGCGAGCACGGTCTCGACAGCAATGGTGTTTACAATGGCACTTCTGAGCTCCAGCTCGAGCGTATGAACGTCTACTTCAACGAGGTGAGTTGGCCCGACAAACGAAAATATCGCGTTGATATCTCGGTGTGGAGACTAACAGCTACTTCGCGTAGGCCTCTGGCAACAAGTATGTCCCTCGCGCCGTCCTCGTCGATCTTGAGCCCGGTACCATGGACGCCGTCCGTGCCGGTCCTTTCGGACAGCTCTTCCGCCCCGACAACTTCGTTTTTGGTCAGTCCGGTGCTGGCAACAACTGGGCCAAGGGTCACTACACTGAGGGTGCTGAGCTTGTTGACCAGGTCCTCGACGTCGTTCGTCGTGAGGCCGAGGGCTGCGACTGCCTCCAGGGTT
NU19	OL412162	OL412228	GGCGAACATGGAATCGACGCTTCCGGCGTGTATGATCGTGTTGGAAGAACCCTACAGAAAACAGCTCTCTAACATCTGCTAGATACAATGGCACATCTGACCTCCAGCTGGAGCGCATGAACGTCTATTTCAATGAGGTATAACCCTTTGAAGCATCCGCACACGCACGTCCTAAGCGCACACACTGAGTCTACACCATCGCAGGCCTCTGGCAACAAGTACGTCCCGCGTGCCGTCCTCGTTGATTTGGAGCCCGGTGCCATAGACGCCATCCATGCCGGGCCCTTCGGTCAGCTCTTCCGTCCCGACAACTTCGTGTCCGGTCAATCTGGCGCCGGCAACAACTGGGCTAAGGGCCACTATACTGAAGGTGCCGAGCTTGTTGACCAGGTCCTCGAT…		GTTTCGCCCATCCCGCAATTCCGAGCTGACACCACATCTTAGCTTCCATTGTCGGCAGACCCCGTCACCATGGGTATGCATTTCCCCCTGCGAACCTCCCTATCGCGCTCAACCATGTCTAACCCCGGCGCAGTATCATGATCGGTATGGGCCAGAA
NU20	OL412163	OL412229
NU21	OL412164	OL412230	GGCGAGCACGGCCTCGACGGCTCCGGTGTCTACAATGGCAGCTCCGACCTTCAGCTCGAGCGCATGAACGTCTACTTCAACGAGGTACTAGAACTGACACGCTCTTCTACGACGGACTACGAGCGCTGACCGTCTGCAGGCCTCTGGCAACAAGTTCGTTCCCCGTGCCGTCCTTGTCGATTTGGAGCCCGGTACAATGGACGCTGTCCGCGCCGGTCCCTTCGGTCAGCTCTTCCGCCCCGACAACTTCGTCTTCGGCCAGTCTGGTGCTGGTAACAACTGGGCGAAGGGTCACTACACTGAGGGTGCCGAGCTGGTCGACCAGGTTCTCGATGTCGTCCGCCGTGAGGCCGAGGGCTGCGACTGCCTCCAGG
NU22	OL412165	OL412231	GCTCTTCCGCCCCGACAACTTCGTCTTCGGTCAGTCCGGTGCTGGCAACAACTGGGCCAAGGGTCACTACACTGAGGGTGCCGAGCTCGTCGACCAGGTCCTCGACGTTGTCCGTCGCGAGGCCGAGGGCTGCGACTGCCTCCAGGGTTTCCAGATCACCCACTCTCTCGGTGGTGGTACCGGTGCCGGTATGGG		AGTCTAAAGACACCTGTTTCGCCCGCGCCAGAACCCCGAGCTGACACCCTCTCTAGCTTCCATTGTCGGCAGACCCCGTCACCATGGGTATGCATTCTCCCCGCGAGCCTCCTTGTCGCGCTCATTCAAGTCTAACCCCGGCGCAGTATCATGATCGGTATGGGCCAGA
NU23	OL412166	OL412232
NU24	OL412167	OL412233					GCGCTATTCTTATCATTGCCTCTGGTATTGGTGAATTCGAGGCTGGTATCTCCAAGGATGGTCAGACCCGAGAGCACGCTTTGCTCGCTTTCACCCTCGGAGTTAGGCAGTTGATCATTGCCATCAACAAGATGGACACCTGCAAGGTGAGCTCCACGTCCTTGCGTTCTTTGCATCACATTGCTGATCCAAATACTCAATTTTTCAGTGGTCCGAGGACCGATTCAACGAAATCGTCAAGGAGGCTTCCGGTTTCATCAAGAAGGTCGGATACAACCCCAAGTCCGTCGCCTTCGTCCCCATCTCCGGTTGGCACGGAGACAACATGTTGGAGGAGTCCACCAACATGACCTGGTACAAGGGATGGACCAAGGAGATCAAGTCCGGTACCCAAAAGGG…
NU25	OL412168	OL412234	AAAACATTGCAAAGAAGCTCACCGCTTTCGCGCCACGTCGACGATGAATTCGAAAACTAACAACAATACAGGCAGACTATCTCCGGCGAGCACGGTCTCGATGGCTCTGGAGTGTAAGTTGGGTGCGACCCGCGACTACAGGAAGCTTTCTGACTCTTTTCAGTTACAACGGTACCTCCGACCTCCAGCTCGAGCGTATGAACGTCTACTTCAACGAGGTATGCGATTCTGCCGGTCGACAAAATCGCGTTACAAAGACTAACAGCCATAGGCTTCCGGTAACAAGTATGTTCCACGTGCCGTTCTCGTCGATTTGGAGCCAGGTACCATGGACGCCGTCCGTGCTGGTCCATTCGGTCAGCTCTTCCGTCCAGACAACTTCGTCTTCGGTCAGTCTGG…				GCCGATTGCGCTATTCTCATCATTGCTGCCGGTACTGGTGAGTTCGAGGCTGGTATCTCTAAGGATGGTCAGACTCGTGAGCACGCCCTTCTCGCCTACACCCTTGGTGTTAAGCAGCTCATCGTTGCCATCAACAAGATGGACACCACCAAGTGGTCCGAGGCCCGTTACCAGGAGATCATCAAGGAGACCTCCAACTTCATCAAGAAGGTCGGATACAACCCAAAGACTGTCGCTTTCGTTCCAATCTCCGGATTCAACGGTGACAACATGATTGATGCCTCCAGCAACTGCCCATGGTACAAGGGTTGGGATAAGGAGACCAAGGCTGGCAAGTCCACCGGAAAGACCCTTCTCGAGGCTATTGATGCTATCGACCCACCTTCCCGCCCAACTGAC…
NU26	OL412169	OL412235	AGGTATGAAAATCCGACCCCGAGGCAGCAGCATATGCACGCTCCAGAGCCCAAACTGATCACATCCCATCACAGGCCTCCGGCAACAAGTACGTTCCCCGTGCCGTCCTCGTCGATTTGGAGCCCGGTACCATGGACGCCGTCCGCGCCGGTCCTTTCGGCCAGCTCTTCCGCCCCGACAACTTCGTCTTCGGTCAGTCCGGTGCTGGCAACAACTGGGCCAAGGGTCACTACACTGAGGGTGCCGAGCTCGTCGACCAGGTCCTCGACGTTGTCCGTCGCGAGGCCGAGGGCTGCGACTGCCTCCAGGGTT		AGTCTAAAGACACCTGTTTCGCCCATCTCGCAATTCCGAGCTGACACTCTTCCCAGCTTCCATTGTCGGCAGACCCCGTCACCATGGGTATGCATTCTCCCCGCGAGCCTCCCTGTCGCGCGCAGCCAATTCTAACCCCTCCGCAGTATCATGATCGGTATGGGCCAGAAGGACTCGT
NU27	OL412170	OL412236
NU28	OL412171	OL412237	TCTCTGGCGAGCATGGCTTGGACGGCGCTGGCGTGTACGTGGAATCTCGCCGGCGGTACAGAAGACTACGAGACTGACAACGCTCAGGTACAATGGCACGTCTGACCTCCAGCTTGAGCGCATGAACGTTTACTTCAACGAGGTACGGATCCGGAAGTTGCGCCTGAGGCTGCCAAGACCTGCACTAACACTAGACAGGCTTCCGGCAACAAGTATGTCCCGCGTGCCGTCCTCGTCGACTTGGAGCCGGGCACCATGGACGCTGTCCGCGCTGGCCCATTCGGCAACCTCTTCCGCCCCGACAACTTCGTCTTCGGTCAGTCTGGTGCCGGCAACAACTGGGCCAAGGGTCACTACACGGAGGGTGCTGAGCTGGTTGACAATGTCCTCGACGTCGTC…
NU29	OL412172	OL412238
NU30	OL412173	OL412239	TCTCTGGCGAGCACGGCCTTGATGGCGCTGGTGTGTACGTGCCGCCCTCAATGCTCACCCAATTCTGCTGTCCACAGCTCATACTGATGCCCTCTCCAGCTACAATGGCACTTCGGACCTTCAGCTTGAGCGCATGAACGTGTACTTCAACGAGGTTAGCTCCACTTCTCCCTCAATCTCACCTGACCACCATCTGACGTGCAATCCTACCACAGGCCTCTGGCAACAAGTACGTTCCCCGTGCCGTCCTGGTCGATCTTGAGCCCGGTACCATGGACGCCGTCCGTGCCGGTCCTTTCGGTCAGCTCTTCCGCCCCGACAACTTCGTCTTCGGTCAATCCGGTGCCGGCAACAACTGGGCCAAGGGTCACTACACCGAGGGTGCCGAGCTCGTCGACC…				GGCTGATTGCGCCATTCTCATCATTGCCGCCGGTACTGGTGAGTTCGAGGCTGGTATCTCCAAGGATGGCCAGACTCGTGAGCACGCCCTTCTTGCCTACACCCTCGGTGTCAAGCAGCTCATCGTCGCCATCAACAAGATGGACACCACCAAGTGGTCCGAGGAGCGCTTCAACGAGATCATCAAGGAGACCTCCACCTTCATCAAGAAGGTCGGTTACAACCCCAAGCACGTTGCCTTCGTCCCCATCTCCGGTTTCAACGGTGACAACATGATCGAGCCCTCCACCAACTGCCCCTGGTACAAGGGTTGGGAGAAGGAGACCAAGACCAAGTCCACCGGTAAGACTCTCCTCGAGGCTATCGACGCCATCGACACCCCCACTCGTCCTTCCGACAA…
NU31	OL412174	OL412240
NU32	OL412175	OL412241	TCTCTGGCGAGCATGGCTTGGANGGCGCTGGCGTGTACGTGGNATCTCGCAGGCGGTACTGAAGACTCCGAGACTGACAACACTCAGGTACAATGGCACGTCTGACCTCCAGCTTGAGCGCATGAACGTTTACTTCAACGAGGTACGGATCCGGAAGTTGCGCCTGAGGCTGCCAAGATCTGCACTAACACCATACAGGCTTCTGGTAACAAGTATGTCCCGCGTGCCGTCCTCGTCGACTTGGAGCCGGGCACCATGGACGCTGTCCGCGCTGGTCCATTCGGCAACCTCTTCCGTCCCGACAACTTCGTCTTCGGTCAGTCTGGTGCCGGCAACAACTGGGCCAAGGGTCACTACACGGAGGGTGCTGAGCTGGTTGACAATGTTCTCGACGTTGTC…
NU33	OL412176	OL412242	AATTTCATCCATTTCAGATGGTATTTCCTTTCGTGCTTTTTGCTAACGACTCTATAGGCAGACCATCTCCGGTGAGCACGGCCTCGATGGCTCCGGTGTGTGAGTACAACCCGTCCAGGACTCGATCAAAACACGAGACAGAACACATCCCCTGATATAATGCAGTTACAATGGTACCTCCGACCTCCAGCTCGAGCGTATGAACGTCTACTTCAACGAGGCCAGCGGCAACAAGTACGTTCCTCGTGCCGTCCTCGTCGATCTCGAGCCCGGTACCATGGACGCTGTCCGTGCCGGTCCCTTCGGTCAGCTCTTCCGTCCCGACAACTTCGTCTTTGGCCAGTCCGGTGCTGGTAACAACTGGGCCAAGGGTCACTACACTGAAGGTGCTGAGCTCGT…
NU34	OL412177	OL412243	GCTCTTCCGCCCCGACAACTTCGTCTTCGGTCAGTCCGGTGCTGGCAACAACTGGGCCAAGGGTCACTACACTGAGGGTGCCGAGCTCGTCGACCAGGTCCTCGACGTTGTCCGTCGTGAGGCCGAGGGCTGCGACTGCCTCCAGGGTTTCCAGATCACC		ACACCTGTTTCGCCCGCCCATGAATCCCGAGCTGACACCCATCCCAGCTTCCATCGTCGGCAGACCCCGTCACCATGGGTATGCATTCTCCCTGCGAACCCCTTCATCGCGCGCAGCCAATTCTAACCCCTCCGCAGTATCATGATCGGTATGGGCCAGA
NU35	OL412178	OL412244	TCGACNGAAAGCTCTGCTCATGCGACGACTAACATTTCTGTAGGCAGCAGATTTCCGGCGAGCACGGTCTCGACGGCTCCGGTGTCTACAATGGCACTTCGGACCTCCAGCTTGAGCGCATGAACGTCTACTTCAACGAGGTGAGTGGCACCAGTGACAGCTTATCAGAAACAGCAGCCATCTAACGGTACTCAGGCTACCGGCAACAAGTTCGTTCCCCGTGCCGTCCTCGTCGATTTGGAGCCCGGAACCATGGATGCCGTCCGCGCTGGACCTTTTGGCCAGCTTTTCCGTCCCGACAACTTCGTTTTCGGTCAGTCCGGTGCTGGTAACAACTGGGCGAAGGGTCACTACACTGAGGGTGCCGAGCTGGTCGACCAGGTCCTCGATGTCGTCCGT…				ATTGCGCCATTCTCATCATTGCCGCCGGTACTGGTGAGTTCGAGGCTGGTATCTCCAAGGATGGCCAGACCCGTGAGCACGCTCTGCTCGCCTACACCCTTGGTGTCAAGCAGCTCATCGTTGCCATCAACAAGATGGACACCACTAAGTGGTCCGAGGAGCGTTTCCAGGAAATCATCAAGGAGACCTCTTCCTTCATCAAGAAGGTCGGCTACAACCCCAAGCACGTTCCCTTCGTGCCCATCTCCGGCTTCAACGGTGACAACATGATTGACGCCTCCTCCAACTGCCCCTGGTACAAGGGCTGGGAGAAGGAGACCAAGGCCAAGGCCACCGGAAAGACCCTCCTCGAGGCCATTGACGCCATCGACACCCCCGTCCGTCCTTCCGACAAGCCCC…
NU36	OL412179	OL412245
NU37	OL412180	OL412246	TCTCTGGCGAGCACGGTCTCGACAGCAATGGTGTTTACAACGGTACCTCCGTNGCTCCAGCTCGAGCGCATGAGTGTCTACTTCAACGAGGTTTGTTCCATCACTCCTACCACGAAAACACAACAAGCTCACGCGCGCCTAGGCTTCCGGTAACAAGTATGTTCCCCGTGCCGTCCTCGTCGATCTCGAGCCCGGTACCATGGACGCCGTCCGTGCCGGTCCTTTCGGACAGCTTTTCCGTCCCGACAACTTCGTTTTCGGTCAGTCCGGTGCCGGAAACAACTGGGCCAAGGGTCATTACACTGAAGGAGCTGAGCTTGTCGACCAAGTCCTCGATGTCGTCCGCCGCGAGGCCGAGGGTTGCGACTGCCTCCAGGGT
NU38	OL412181	OL412247
NU39	OL412182	OL412248	TCTCCGGCGAGCATGGCCTCGACGGCTCCGGTGTCTACAACGGCACCTCGGACCTCCAGCTCGAGCGCATGAACGTCTACTTCAACGAGGTACTAGAAATGACACTCTTCCCATAGACGGACTGCGAGTGCTGACCTTCCACAGGCCTCTGGCAACAAGTTCGTTCCCCGTGCCGTCCTCGTCGATTTGGAGCCCGGCACAATGGACGCTGTCCGCGCTGGTCCCTTCGGTCAGCTCTTCCGTCCCGACAACTTCGTCTTCGGCCAGTCTGGTGCTGGTAACAACTGGGCGAAGGGTCACTACACTGAGGGTGCCGAGCTCGTCGACCAGGTTCTCGACGTCGTCCGCCGCGAGGCCGAGGGCTGCGACTGCCTCCAGGGTT
NU40	OL412183	OL412249
NU41	OL412184	OL412250
NU42	OL412185	OL412251	GCTCTTCCGTCCCGACAACTTCGTTTTCGGCCAGTCTGGTGCTGGTAACAACTGGGCGAAGGGTCACTACACTGAGGGTGCCGAGTTGGTCGACCAGGTTCTCGATGTTGTCCGCCGTGAGGCCGAAGGCTGCGACTGCCTCCAGGGTTT				TGACTGCGCCATTCTCATCATTGCCGCCGGTACTGGTGAGTTCGAGGCTGGTATCTCCAAGGATGGCCAGACCCGTGAGCACGCTCTCCTCGCCTACACCCTCGGTGTCAAGCAGCTCATCGTTGCCATCAACAAGATGGACACCACCAAGTGGTCCGAGGACCGTTTCCAGGAGATCATCAAGGAGACCTCCTCCTTCATCAAGAAGGTCGGATACAACCCCAAGCACGTTCCCTTCGTGCCCATCTCCGGTTTCAACGGTGACAACATGATCGACGCCTCCAGCAACTGCCCCTGGTACAAGGGCTGGGAGAAGGAGACCAAGGCCAAGGCCACCGGTAAGACTCTCCTCGAGGCCATTGACGCCATCGACACCCCCGTCCGTCCCTCCGACAAGCC…
NU43	OL412186	OL412252	TCTCTGGCGAGCATGGCCTCGACGGCTCCGGTGTCTACAATGGCACCTCGGACCTTCAGCTCGAGCGCATGAACGTCTACTTCAACGAGGTACTAGAAATGACACGCTTTCCTTGGAAGGACTGCGAGTGCTGACCTTCGGCAGGCCTCTGGCAACAAGTTCGTTCCCCGTGCCGTCCTCGTCGATTTGGAGCCCGGTACAATGGACGCTGTCCGCGCTGGTCCTTTCGGTCAGCTTTTCCGTCCCGACAACTTCGTCTTTGGCCAGTCTGGTGCTGGTAACAACTGGGCGAAGGGTCACTACACTGAGGGTGCCGAGCTGGTCGACCAGGTTCTCGACGTTGTCCGCCGTGAGGCTGAGGGCTGCGACTGCCTCCAGGGT
NU44	OL412187	OL412253	CCTCAATACGACGCCTCCCGCAGCTCGACCACGACGGCCTCAACTATTTGGTTGGAACCAAACAAAAGACTTGATACTGACCGGTCTCTGATAGGCAAACCATCTCTGGCGAGCACGGTCTCGACAGCAATGGAGTGTACGTACCCTTGCCTTCTCCATTTGCCTTCCCACGAACATGTTAGCTAACACTCGTGCTTGCTCAGCTACAACGGTACCTCCGAGCTCCAGCTCGAGCGCATGAGCGTCTACTTCAACGAGGCTTCCGGCAACAAGTACGTTCCTCGTGCCGTCCTCGTCGATCTCGAGCCCGGTACCATGGATGCCGTCCGCGCCGGTCCTTTCGGTCAGCTCTTCCGCCCTGACAACTTCGTCTTCGGTCAATCCGGTGCCGGAAACAAC…
NU45	OL412188	OL412254
NU46	OL412189	OL412255
NU47	OL412190	OL412256	CAAGACTCGATCAAAACACGACAGAACACAACCCCTGATATAATGCAGTTACAATGGTACCTCCGACCTCCAGCTCGAGCGTATGAACGTCTACTTCAACGAGGCCAGCGGCAACAAGTACGTTCCCCGTGCCGTTCTCGTCGATCTCGAGCCCGGTACTATGGACGCTGTCCGTGCCGGTCCCTTCGGTCAGCTCTTCCGTCCCGACAACTTCGTCTTTGGCCAGTCCGGTGCTGGTAACAACTGGGCCAAGGGTCACTACACTGAGGGTGCTGAGCTCGTCGACAACGTCGTCGATGTCGTCCGTCGCGAGGCTGAGGCTTGCGACTGCCTCCAGGGTT
NU48	OL412191	OL412257	ATCTGTCTGCCTCGACACGGCCTCAATACGACGTTTTTCGTGCCTGCACGACGGCCCCGATCAGTGAATTAGGTCAAGATACAGGGAACATGACGCTAATAGGTCATTTATAGGCAAACCATCTCTGGCGAGCACGGTCTCGACAGCAATGGAGTGTATGTACTATTTTCAATTCCTCCTGCTTCCTGTTGAGCTTGTAGGCTGACTCGATGGCCATTTAGCTACAACGGTACCTCCGAGCTCCAGCTCGAGCGTATGAGCGTCTACTTCAACGAGGCTTCCGGCAACAAGTACGTTCCTCGTGCCGTCCTCGTCGATCTCGAGCCCGGTACCATGGATGCCGTCCGCGCCGGTCCCTTCGGCCAGCTCTTCCGCCCTGACAACTTCGTCTTCGGTCAG…
NU49	OL412192	OL412258
NU50	OL412193	OL412259	TCTCCGGCGAGCACGGTCTCGACGGATACGGTGTCTACAATGGCACTTCTGACCTTCAGCTCGAGCGCATGAATGTCTACTTCAACGAGGTGCGTGAACTTGACAGCGAGAAAATTCGGCGCGGAAATTGACCTGTCGCAGGCATCCAACAACAAGTATGTTCCCCGTGCCGTCCTCGTCGATCTCGAGCCCGGTACCATGGACGCCGTCCGTGCTGGACCTTTCGGACAGCTTTTCCGCCCCGACAACTTCGTCTTCGGCCAGTCTGGTGCTGGTAACAACTGGGCAAAGGGTCATTACACTGAGGGTGCCGAGTTGGTCGACCAGGTCCTCGACGTTGTCCGTCGTGAGGCCGAGGGCTGCGACTGCCTCCAGGGT	ATCTTTTCCGCATCTTGTTCCTCAAGCTTACCAAGGATGTTTACAAATATCTCCAGCGCTGCGTTGAAAGTGGCGGAGACTTCAATGTCCAAATTGCCATCAAAGCGAGTATCATAACAAATGGCTTGAAATACTCGCTCGCCACGGGTAACTGGGGTGACCAGAAGAAGGCTGCTTCGGCCAAAGCTGGTGTATCTCAGGTGCTCAACCGATACACCTATGCGTCCACTTTGTCTCATTTGAGGCGAACCAACACGCCCGTCGGTCGAGATGGAAAGTTAGCAAAGCCTCGCCAGCTACACAACTCCCATTGGGGACTGGTTTGCCCTGCTGAGACTCCGGAAGGTCAAGCTTGTGGTCTGGTCAAGAACTTGTCTCTAATGTGCTTTGTCAGTGTGG…			ACTGCGCTATCCTCATCATCGCTGCCGGTACTGGTGAGTTCGAGGCTGGTATCTCCAAGGATGGCCAGACCCGTGAGCACGCTCTTCTCGCCTACACTCTTGGTGTCAAGCAGCTCATCGTTGCCATCAACAAGATGGACACCACCAAGTGGTCTGAGGACCGTTACCAGGAGATCATCAAGGAGACCTCCAACTTCATCAAGAAGGTCGGATACAACCCCAAGCACGTTCCTTTCGTCCCCATCTCCGGATTCAACGGCGACAACATGATTGAGGCTTCCTCCAACTGCCCCTGGTACAAGGGTTGGGAGAAGGAGACCAAGTCCAAGGCCACTGGTAAGACTCTCCTCGAGGCCATTGACGCCATCGATGCTCCCCAGCGTCCCACCGACAAGCCCC…
NU51	OL412194	OL412260	AACTTTTTCTTGTTGGGCATCAATTGACGATTTACTAACCGGATTACAGGCAAACTATCTCTGGCGAGCACGGTCTTGATGGTGATGGACAGTAAGTTCAATGTGATGGGTTTTGCAATGGTGGATCAGGCAATTGATGTCTTGTCAGGTACAATGGCACCTCCGACCTCCAGCTCGAGCGTATGAACGTCTACTTCAACCATGTGAGTACAATGTCATAGGTCCAATTCATCTAGCATCATCTAATCGAGTCTTTCTCTTTGACAATATAGGCCAGCGGTGACAAGTACGTTCCCCGTGCCGTTCTGGTCGATTTGGAGCCCGGCACCATGGACGCTGTCCGCTCCGGTCCCTTCGGCAAGCTCTTCCGCCCCGATAACTTCGTCTTCGGTCAGTCCG…
NU52	OL412195	OL412261	CGAAACTTTTTTTTCGCGTCATTGGTTCACAATTTGCTGACTGGATTACAGGCAAACCATCTCCGGTGAGCACGGTCTCGATGGCGATGGACAGTAAGTTCAATGTGGAATTTCTTGTGGTGGATTGGGCAGCTGATATCTTGTTAGGTACAACGGTACCTCCGACCTCCAGCTCGAGCGCATGAACGTCTACTTCAACCATGTGAGTACAATATGTTGGAATTGGCTGCTTAAGCATTATCTGACTTCTATGTTTTGACCCCTCAGGCCCACGGTGACAAGTACGTTCCCCGTGCCGTTCTCGTCGACTTGGAGCCCGGTACCATGGACGCTGTCCGCTCCGGTCCTTTCGGCAAGCTTTTCCGCCCCGACAACTTCGTCTTCGGTCAGTCCGGTGCT…
NU53	OL412196	OL412262	TTGCTACCCGACCTCACTTCCCCGGTCAAATCATCAATTGTTGAACCCAGGGGCATGATGCTAACTCTGATTACAGGCAGAACATTGCTAGCGAGCATGGCCTCGATGGCGAGGGCCAGTAAGTATCGATTCAGTTGGAATTGGACGTGATGAGAATGGCGGTCTGATGTGTTTTTTTTTTCTTAGCTTCACTGGCCAGTCCGACCTCCAGCTCGAGCGCATGAACGTCTACTTCAACCACGTAAGTGTGGATTCGACACTCGATATGCAACTTCATCTAACATAATGGATTCTCATAGGCCAGCGGTGACCGTTACGTTCCCCGTGCCGTCCTCGTCGACTTGGAGCCCGGTACCATGGACGCTGTCCGTGCCGGTCCTTTCGGCAAGCTTTTCCGTC…			ACTCGTGACTGGATTTAATGCTGATGGATATGTTCTCCGGCAATAGGACAAGGATGGTGATGGTTAGTGCGACCGTCGGCGATTTTTCTGATCCAAGCCGACTGGATTATTCCCACTGGGAGAACCGAATAACTGAGACCGATCAATCTATAGGACAAATCACCACCAAGGAGTTGGGCACTGTCATGCGCTCCCTCGGCCAGAACCCCTCCGAGTCTGAGCTTCAGGACATGATCAACGAGGTCGACGCCGACAACAACGGCACCATTGACTTCCCTGGTACGATTTCCTTTCCACCCGAAAGCCCCCGCACTCGATCCCCGGACATATGTTAACATGCGGCACAGAGTTCCTTACCATGATGGCCCGTAAGATGAAGGACACCGACTCCGAGGAGGA…
NU54	OL412197	OL412263
NU55	OL412198	OL412264	AACTTTTTTTCCCCCGGCGTGTTGGGAATCAATTGAGCAGCTTGCTAACTGGTTTACAGGCAGACCATCTCCGGTGAGCACGGTCTCGATGGTGATGGACAGTAAGTTCTTCATGTGATGGACTCAAGATGATTCGGGCCTCTGATCTCTCGTTAGGTACAATGGTACTTCCGACCTCCAGCTTGAGCGTATGAACGTTTACTTCAACCATGTGAGTACAATGCTTACAATGTCTTCCAACGTGTATCGTCTAACCTTCTTTCTTTGACCGCCCAGGCTAGCGGTGACAAATACGTTCCCCGTGCCGTTCTCGTCGATTTGGAGCCCGGTACCATGGACGCTGTCCGCACCGGTCCCTTCGGCAAGCTCTTCCGCCCCGACAACTTCGTCTTCGGTCAA…
NU56	OL412199	OL412265
NU57	OL412200	OL412266
NU58	OL412201	OL412267	GGCGAGCATGGCCTCGACGGCTCTGGCGTGTACGTGAAAGATGTAGAAATGGATATGGAAGGACACAACTGACGAGGCACAGCTACAATGGCACGTCTGATCTCCAGCTCGAGCGCATGAACGTGTACTTCAACGAGGTATGAACATCGGAGCTGCTGCCTAAGGCACGATTGGCGCCGAAAGCTAATGCGATCTGTACAGGCTTCTGGCAACAAGTATGTTCCTCGTGCTGTCCTCGTCGATCTGGAGCCAGGTACTATGGACGCTGTCCGCGCTGGTCCATTCGGTCAGCTCTTCCGTCCAGACAACTTCGTCTTCGGCCAGTCTGGTGCCGGTAACAACTGGGCAAAGGGTCACTACACTGAGGGTGCCGAGCTCGTTGACCAGGTTCTCGATGTC…
NU59	OL412202	OL412268	AGTCCACCGCCGCGACGCTCGACACGCGACAATACGACCTCGAAGCATCGTTGCTGACCTCGACTTTTAGGCAAACCATCTCTGGCGAGCACGGCCTCGACAGCAATGGCGTGTATGCACCTCCTATTCCCTGCCCACTGATCTTGGCCTCTCTTCCAGCTTGGCACTGACAATCGCACAGTTACAACGGCACTTCTGAGCTCCAGCTCGAGCGCATGAACGTCTACTTCAACGAGGTAAGTCAACAACTGCACATCATCCATCCGACCATCTCCAACACGGTTTACTGCCGTCGCCCGAAGTTCGCTAACGCGGTATCGCCCAGGCCTCCGGCAACAAGTATGTTCCTCGCGCCGTCCTCGTCGATCTCGAGCCCGGTACCATGGACGCCGTCCGTGC…				TGAGTTCGAGGCTGGTATCTCCAAGGATGGCCAGACTCGTGAGCACGCTCTGCTCGCCTACACCCTGGGTGTCAAGCAGCTCATCGTCGCCATCAACAAGATGGACACCACCAAGTGGTCCGAGGAGCGTTACCAGGAGATCATCAAGGAGACCTCCTCCTTCATCAAGAAGGTCGGCTACAACCCCAAGACTGTTGCCTTCGTCCCCATATCCGGATTCAACGGCGACAACATGCTTGCCGCCTCCACCAACTGCCCCTGGTACAAGGGCTGGAAGAAGGAGGGCAAGGGTGGTGAGGTCACCGGCAAGACCCTCCTCGAGGCCATCGACGCCATTGAGCCCCCCAAGCGTCCCACCGACAAGCCCCTGCGTCTTCCCCTCCAGGATGTCTACAAGAT…
NU61	OL412203	OL412269
NU62	OL412204	OL412270	AAAAAAACATCCCAGCACGACAACAACACCAATTGCTCGGATGGATGGACCGAATGTGCTGACTCAACCAACAGGCAAACCATTGCTGGCGAGCACGGCCTTGATGGCGATGGCCAGTAAGTCCTTCGGCTACCATATGAGGCGGAATGGCGGTCTGATGTTTTTGCTAGATACAATGGCACCTCCGACCTCCAGCTGGAGCGGATGAGCGTCTACTTCACCCACGTAAGTTGTGTTCCTGCTCAATGACATCGAGATGCACCTAACTGATGGATTGTTTGTTTTCTAGGCTAGCGGTGACAAGTACGTTCCCCGTGCCGTTCTGGTCGATCTGGAGCCCGGTACCATGGACGCCGTCCGTGCCGGCCCCTTCGGCAAGCTCTTCCGTCCCGATAACTT…			GTTTTTTCGCTTGTTTTTAGGACAAGGATGGCGATGGTGAGTGCGATCTTTCCGGATAGCTCGGGCGTTCCGCCCGAGGATGCTGTCACTGTCGATTGGAAGCACTGGGAAATTTTCAAAACAGCATAACTGAAACGCGTGCGATTCCTAGGCCAGATCACCACCAAGGAGCTCGGTACAGTCATGCGCTCGCTCGGCCAGAACCCCTCCGAGTCGGAGCTGCAGGATATGATCAATGAGGTCGATGCCGACAACAACGGCACCATTGACTTCCCCGGTACGCAATCTCCAATGCTTTGCCTGATCGCGAGCCCAGACTGATCGTTCCCGTGCGCTCGCAGAGTTCCTTACCATGATGGCCCGCAAGATGAAGGACACCGACTCCGAGGAGGAGATCCG…
NU63	OL412205	OL412271	TAGCTTCTGAACCTTATCGCCAGGGTACCAGCTCACTTTTCTCAGGCTTCCGGCAACAAGTACGTTCCCCGCGCCGTCCTCGTCGATCTCGAGCCCGGTACCATGGACGCTGTCCGTGCTGGCCCCTTTGGCCAGCTCTTCCGCCCCGACAACTTCGTCTTCGGCCAGTCTGGTGCTGGCAACAACTGGGCCAAGGGTCACTACACTGAGGGTGCCGAGCTCGTCGACCAGGTCCTCGATGTCGTCCGCCGTGAGGCTGAGGGCTGCGACTGCCTCCAGGGTTCNNAGATCACCAAGCCAGTCGCATGACGGCTGTTCTCACTATAGTGATTGATGCATGTTCCTCTTCGCCGTCAACAAATGCATGTCTCCTGATCGGAGTGCATTCAGTAGATCGTT…				ATTCTGATTATCGCCGCCGGTACTGGTGAGTTCGAGGCTGGTATCTCCAAGGATGGCCAGACCCGTGAGCACGCCCTGCTCGCCTACACTCTCGGTGTTCGTCAGATCATCGTTGCCATCAACAAGATGGACACTGCCAAGTGGGCTGAGGCTCGTTACCTTGAGATCGTCAAGGAGACCTCCAACTTCATCAAGAAGGTCGGCTACAACCCCAAGACCGTCCCCTTCGTCCCCATCTCCGGCTTCAATGGCGACAACATGCTGTCGCCTTCCACCAACTGCCCCTGGTACAAGGGCTGGGAGAAGGAGACCAAGGCCGGCAAGTCCACTGGCAAGACCCTCCTCGAGGCCATTGACTCCATCGAGCCCCCCAAGCGTCCCTCCGACAAGCCTCTCCGC…
NU64	OL412206	OL412272	TCTCTGGCGAGCACGGCCTCGATGGCTCCGGTGTCTACAATGGCACCTCGGACCTTCAGCTCGAGCGCATGAACGTCTACTTCAACGAGGTACTAGAACCGACACGCTATCCTTAGACGGGCTGCGAGTGCTGACCCCTTCTAGGCCTCTGGCAACAAGTTCGTTCCCCGCGCCGTCCTCGTCGATTTGGAGCCCGGTACAATGGATGCTGTTCGCGCCGGCCCCTTCGGCCAGCTCTTCCGTCCGGATAACTTCGTCTTCGGCCAGTCTGGTGCTGGTAACAACTGGGCGAAGGGTCACTACACTGAGGGTGCCGAGCTTGTCGACCAAGTTCTCGATGTCGTCCGCCGCGAGGCCGAGGGCTGCGACTGCCTCCAGGGT				GCTGATTGCGCCATTCTCATCATTGCCGCCGGTACTGGTGAGTTCGAGGCTGGTATCTCCAAGGATGGCCAGACCCGTGAGCACGCTCTCCTCGCCTACACCCTCGGTGTCAAGCAGCTCATCGTTGCCATCAACAAGATGGACACCACCAAGTGGTCCGAGGCCCGTTTCTCTGAGATCATCAAGGAGACCTCCAACTTCATCAAGAAGGTCGGCTACAACCCCAAGCACGTTCCCTTCGTGCCCATCTCCGGTTTCAACGGTGACAACATGATCGAGGCTTCCTCCAACTGCCCCTGGTACAAGGGTTGGGAGAAGGAGACCAAGACCAAGTCCACCGGTAAGACCCTCCTCGAGGCCATCGATGCCATCGATGCCCCCACACGTCCCACCGACAAG…
NU65	OL412207	OL412273
NU67	OL412208	OL412274		GGTAGAGACTTTAACCTCACACTTGCTGTCAAGTCAAACATCCTCACATCTGGTCTGCGCTATTGCTTGGCCACTGGCAACTGGGGTGATCAGAAAAAGGCAGCCTCGGCAAAGGCCGGTGTCTCCCAGGTGCTGAACCGATACACATACGCTTCTACACTGTCACATTTGCGACGAACGAATACTCCCATCGGTCGTGACGGAAAAATCGCCAAGCCTCGCCAATTGCACAACACCCATTGGGGTCTTGTGTGTCCCGCAGAAACACCCGAAGGACAGGCTTGCGGTCTGGTCAAGAACTTGTCTCTCATGTGTTACGTCAGTGTTGGTACGCCTGCCGAGCCCATCGTTGAGTTCATGAACCAGCGAAACATGGAATTGCTCGAAGAGTATGAGCCC…
NU68	OL412209	OL412275	CCCGACAACTTCGTCTTCGGCCAGTCTGGTGCTGGAAACAACTGGGCCAAGGGTCACTACACTGAGGGTGCTGAGCTGGTCGACCAGGTCCTCGATGTCGTCCGTCGTGAGGCTGAGGGCTGCGACTGCCTCCAGGGTTTCCAGATCACC				GACTGCGCCATCCTCATCATCGCCGCCGGCACTGGTGAGTTCGAGGCCGGTATCTCGAAGGACGGCCAGACGCGCGAGCACGCCCTCCTCGCCTTCACCCTCGGTGTCCGCCAGCTCATCGTCGCCATCAACAAGATGGACACGGCCAAGTACTCCGAGGCGCGCTACGAGGAGATCATCAAGGAGACGTCCAACTTCATCAAGAAGGTCGGCTTCAACCCGAAGAACGTTCCCTTCGTCCCCATCTCGGGATGGCACGGCGACAACATGGTCGAGGCGACGACCAACATGGCGTGGTACAAGGGCTGGAAGAAGGACACCAAGTCGGGCGAGGCCACCGGCAAGACGCTCCTTGACGCCATTGACGCCATCGAGCCGCCTTCGCGCCCGACCGACAAG…
NU69	OL412210	OL412276
NU70	OL412211	OL412277	GTGACAGGGTAACCAAATTGGTGCTGCATTCTGGCAGACCATCTCCGGCGAGCATGGCCTCGACGGCTCTGGCGTGTATGTGAAAGATGCAGAACTGGATATGGAAGGACACAACTGACGAGGCACAGCTACAATGGCACGTCTGATCTGCAGCTCGAGCGCATGAACGTGTACTTCAACGAGGTATGAACATCGGAGCTGCTGCCTAAGGCACGATTGGCGCCGAAAGCTAATGCGATCTGTACAGGCTTCTGGCAACAAGTATGTTCCTCGTGCTGTCCTCGTCGATCTGGAGCCAGGTACTATGGACGCTGTCCGCGCTGGTCCGTTCGGTCAGCTCTTCCGTCCAGACAACTTCGTCTTCGGCCAGTCTGGTGCCGGTAACAACTGGGCAAAGGG…	GGCGCAGGTCTTCCGCCTGAAATTCCAGCAGCTCGTGAAAGAGATGAAGCAGTATCTTCACCGCTGCGTAGAGACTGGACGTGAGTTCAACATCACATTGGCAGTCAAAACCAACATAATCACATCTGGTCTGCGGTACTGTCTGGCCACCGGTAACTGGGGAGACCAGAAGAAAGCGTCTTCGTCGAAAGCTGGTGTGAGTCAAGTGCTCAACCGATACACATATGCATCAACACTCAGTCATTTGCGGAGAACGAATACACCCATTGGTCGTGACGGCAAGATTGCCAAGCCACGTCAATTGCACAACACACATTGGGGACTGGTGTGTCCGGCAGAAACGCCTGAAGGACAAGCTTGTGGCTTGGTCAAGAATTTGTCTTTGATGTGTTACGTTAC…	AGTATCCCCACAATCAGCACGAAGCAGCGCAGGATGAAGAGCTGACATTGAGACAGCATCCATCGTTGGACGACCGCGCCACCATGGGTATGCGATCCGCCATCCCCGACTTTGCAATTGATATCTGACAAGAGCATAGTATCATGATTGGTATGGGCCAGAAGGACTCGTAA		CGACTGCGCCATTCTCATCATTGCTGCCGGTACTGGTGAGTTCGAGGCTGGTATCTCCAAGGATGGCCAGACTCGTGAGCACGCTCTGCTCGCCTACACCCTCGGTGTCAAGCAGCTCATCGTCGCCATCAACAAGATGGACACCACCAAGTGGAGCGAGGACCGCTTCAACGAGATCATCAAGGAGACCTCCTCCTTCATCAAGAAGGTCGGCTACAACCCAAAGACCGTCCCATTCGTGCCAATCTCTGGCTTCAACGGTGACAACATGATCGATAACTCCAGCAACTGCCCATGGTACAAGGGTTGGGAGAAGGAGACCAAGACCAAGTCCACTGGCAAGACCCTCCTCGAGGCCATCGATGCCATCGACCCACCAGCCCGTCCTACCGACAAGCC…
NU71	OL412212	OL412278
NU72	OL412213	OL412279
NU73	OL412214	OL412280
NU74	OL412215	OL412281	TCGATCGACCGAAGCTCTGCTCATGCGACGACAACTGACAGGCACGCAGGCAGCAGATCTCCGGCGAGCACGGCCTTGACGGCTCCGGTGTGTAAGTAGCGATCGTCTCACGACTTGGATGCGGTGCACAGAGATGGCTGACTGTGAACAGCTACAATGGTACCTCCGACCTCCAGCTCGAGCGCATGAACGTCTACTTCAACGAGGTACGTGGCCCTTGTCATCACCTATCGAGAGAGCAAACATCTGACAACACATAGGCCTCCGGCAACAAGTTCGTTCCCCGTGCCGTCCTCGTTGATTTGGAGCCTGGTACCATGGACGCCGTCCGCGCTGGACCTTTCGGTCAGCTTTTCCGTCCCGACAACTTCGTCTTCGGCCAGTCGGGTGCTGGTAACA…				ACTGTGCCATTCTCATCATCGCCGCCGGTACTGGTGAGTTCGAGGCTGGTATCTCCAAGGATGGCCAGACTCGTGAGCACGCCCTGCTCGCCTACACCCTCGGTGTCAAGCAGCTCATCGTTGCCATCAACAAGATGGACACCACCAAGTGGTCCGAGGAGCGTTTCCAGGAAATCATCAAGGAGACCTCTTCCTTCATCAAGAAGGTCGGCTACAACCCCAAGCACGTTCCCTTCGTGCCCATCTCCGGCTTCAACGGTGACAACATGATTGACGCCTCCCCCAACTGCCCCTGGTACAAGGGCTGGGAGAAGGAGACCAAGGCCAAGGCCACCGGCAAGACCCTCCTCGAGGCCATCGATGCCATCGACAACCCGGTCCGTCCCTCCGACAAGCCCC…
*Accession numbers (Genbank) are listed.
